# PhaseWY: A pipeline for haplotype phasing, sex chromosome identification and extraction of sex-limited sequences

**DOI:** 10.64898/2026.06.17.732863

**Authors:** Simon J Ellerstrand, Allison Churcher, Verena E. Kutschera, Bengt Hansson

**Affiliations:** Department of Biology, Lund University, Ecology Building, 223 62 Lund, Sweden; Department of Plant Physiology, National Bioinformatics Infrastructure Sweden, 901 87 Umeå, Sweden; Department of Biochemistry and Biophysics, National Bioinformatics Infrastructure Sweden, Science for Life Laboratory, Stockholm University, Box 1031, SE-17121 Solna, Sweden

**Keywords:** Snakemake, reproducible research, sex chromosome evolution, evolutionary strata

## Abstract

Sex chromosomes are central to many ecological and evolutionary processes. Evidence has accumulated that sex chromosome systems vary extensively in age, turnover and transitions, motivating renewed efforts to study the diversity of sex chromosome systems across the tree of life. However, successful genomic detection of sex chromosomes depends on several factors, including the size and divergence time, background genetic diversity, and the number of sequenced females and males. In addition, technical challenges associated with sequencing and analysing the sex-limited Y/W chromosome remain. Here, we present PhaseWY, an automated Snakemake pipeline that uses whole-genome sequencing data from multiple female and male individuals to identify sex-chromosomal regions and extract the corresponding Y/W sequences. PhaseWY (i) detects sex differences in alignment depth, (ii) applies read-based and statistical haplotype phasing, (iii) identifies sex-linked regions using haplotype clustering, and (iv) subsets autosomal, X/Z- and Y/W-linked variants for downstream analyses. We applied PhaseWY to simulated data to benchmark factors influencing sex-linkage detection and successful extraction of Y/W-linked variants. To demonstrate its practical utility, we further applied PhaseWY to the neo-sex chromosome system in *Alauda* larks (Alaudidae) and performed a range of downstream analyses demonstrating the scope of applications of the PhaseWY output. We conclude that PhaseWY provides an easy-to-use and reproducible tool for population-genomic analyses in non-model organisms, with particular importance for advancing our understanding of sex-chromosome evolution.
