## Supplementary Tables S1-S6 for "PhaseWY: A pipeline for haplotype phasing, sex chromosome identification and extraction of sex-limited sequences"

### Sheet: TS1 Heterozygosity
Table S1. Results from paired one-sided Wilcoxon signed-rank tests of sex heterozygosity differences between pseudoautosomal and sex-linked regions.
Population size	Generation	Raw P-value	Uncorrected significance level	Bonferroni-corrected P-value	Corrected significance level
100	1000	0.989		1.00
1000	1000	0.313		1.00
10000	1000	0.461		1.00
100000	1000	0.161		1.00
1000000	1000	0.246		1.00
100	10000	9.77E-4	***	0.0234	*
1000	10000	0.00488	**	0.117
10000	10000	9.77E-4	***	0.0234	*
100000	10000	0.0527	.	1.00
1000000	10000	0.0967	.	1.00
100	100000	0.00713	**	0.171
1000	100000	9.77E-4	***	0.0234	*
10000	100000	9.77E-4	***	0.0234	*
100000	100000	9.77E-4	***	0.0234	*
1000000	100000	0.00195	**	0.0469	*
100	1000000	9.77E-4	***	0.0234	*
1000	1000000	9.77E-4	***	0.0234	*
10000	1000000	9.77E-4	***	0.0234	*
100000	1000000	9.77E-4	***	0.0234	*
1000000	1000000	9.77E-4	***	0.0234	*
100	10000000	9.77E-4	***	0.0234	*
1000	10000000	9.77E-4	***	0.0234	*
10000	10000000	9.77E-4	***	0.0234	*
100000	10000000	9.77E-4	***	0.0234	*

### Sheet: TS2 Depth
Table S2. Results from paired one-sided Wilcoxon signed-rank tests of sex depth differences between pseudoautosomal and sex-linked regions.
Population size	Generation	Raw P-value	Uncorrected significance level	Bonferroni-corrected P-value	Significance level
100	1000	0.813		1.00
1000	1000	0.161		1.00
10000	1000	0.116		1.00
100000	1000	0.278		1.00
1000000	1000	0.461		1.00
100	10000	0.784		1.00
1000	10000	0.161		1.00
10000	10000	0.0967	.	1.00
100000	10000	0.615		1.00
1000000	10000	0.278		1.00
100	100000	0.884		1.00
1000	100000	0.0801	.	1.00
10000	100000	0.920		1.00
100000	100000	0.500		1.00
1000000	100000	0.461		1.00
100	1000000	0.981		1.00
1000	1000000	0.278		1.00
10000	1000000	0.278		1.00
100000	1000000	0.968		1.00
1000000	1000000	9.77E-4	***	0.0234	*
100	10000000	9.77E-4	***	0.0234	*
1000	10000000	9.77E-4	***	0.0234	*
10000	10000000	9.77E-4	***	0.0234	*
100000	10000000	9.77E-4	***	0.0234	*

### Sheet: TS3 Parameters1
Table S3. Results from GAMLSS assessing variant classifiction accuracy on parameter settings of read based phasing, minor allele count filter, and window size.
Region	Measure	Predictor	log10(odds ratio)	± margin of error log10(odds ratio)	Average predictive contrast	Z-value	P-value	Significance level
Pseudoautosomal	Sensitivity	Intercept	-0.122	0.350	-	-0.684	0.494
Pseudoautosomal	Sensitivity	log10(Population size)	0.188	0.0630	0.489	5.87	4.51E-09	***
Pseudoautosomal	Sensitivity	log10(Generations)	-0.153	0.0504	-0.137	-5.95	2.72E-09	***
Pseudoautosomal	Sensitivity	WhatsHap (ON)	0.00450	0.176	-1.63E-05	0.0502	0.960
Pseudoautosomal	Sensitivity	MAC filter	0.00270	0.0265	-0.00160	0.200	0.842
Pseudoautosomal	Sensitivity	log10(Window size)	0.193	0.0939	-0.0391	4.03	5.70E-05	***
Pseudoautosomal	Sensitivity	log10(Population size) × log10(Generations)	0.0463	0.00820	0.347	11.1	1.96e-28	***
Pseudoautosomal	Sensitivity	log10(Population size) × WhatsHap (ON)	-4.23E-04	0.0222	-4.58E-04	-0.0374	0.970
Pseudoautosomal	Sensitivity	log10(Population size) × MAC filter	-1.59E-04	0.00340	2.91E-04	-0.0915	0.927
Pseudoautosomal	Sensitivity	log10(Population size) × log10(Window size)	-0.0262	0.0138	-0.0113	-3.72	2.03E-04	***
Pseudoautosomal	Sensitivity	log10(Generations) × WhatsHap (ON)	-2.40E-04	0.0193	-3.63E-04	-0.0244	0.980
Pseudoautosomal	Sensitivity	log10(Generations) × MAC filter	-4.31E-05	0.00295	-7.93E-04	-0.0286	0.977
Pseudoautosomal	Sensitivity	log10(Generations) × log10(Window size)	-0.0309	0.0120	-0.0927	-5.07	4.07E-07	***
Pseudoautosomal	Sensitivity	WhatsHap (ON) × MAC filter	5.41E-05	0.00804	1.55E-04	0.0132	0.989
Pseudoautosomal	Sensitivity	WhatsHap (ON) × log10(Window size)	-7.27E-04	0.0326	-5.60E-04	-0.0437	0.965
Pseudoautosomal	Sensitivity	MAC filter × log10(Window size)	-8.36E-04	0.00498	-0.00509	-0.329	0.742
X	Sensitivity	Intercept	-3.96	0.716	-	-10.8	2.54e-27	***
X	Sensitivity	log10(Population size)	0.242	0.122	-0.407	3.88	1.03E-04	***
X	Sensitivity	log10(Generations)	0.543	0.0955	0.629	11.1	9.23e-29	***
X	Sensitivity	WhatsHap (ON)	-0.892	0.269	0.0419	-6.50	8.08E-11	***
X	Sensitivity	MAC filter	-0.0247	0.0406	0.00691	-1.19	0.233
X	Sensitivity	log10(Window size)	0.707	0.147	0.190	9.43	4.38e-21	***
X	Sensitivity	log10(Population size) × log10(Generations)	-0.0398	0.0157	-0.384	-4.98	6.56E-07	***
X	Sensitivity	log10(Population size) × WhatsHap (ON)	0.0149	0.0304	0.0487	0.959	0.337
X	Sensitivity	log10(Population size) × MAC filter	0.00116	0.00462	0.0185	0.492	0.623
X	Sensitivity	log10(Population size) × log10(Window size)	-0.113	0.0200	-0.325	-11.1	1.91e-28	***
X	Sensitivity	log10(Generations) × WhatsHap (ON)	0.121	0.0280	0.143	8.45	3.12E-17	***
X	Sensitivity	log10(Generations) × MAC filter	0.00349	0.00426	0.0343	1.61	0.108
X	Sensitivity	log10(Generations) × log10(Window size)	-0.00614	0.0173	0.0507	-0.694	0.488
X	Sensitivity	WhatsHap (ON) × MAC filter	0.00136	0.00955	0.00299	0.278	0.781
X	Sensitivity	WhatsHap (ON) × log10(Window size)	0.105	0.0392	0.0457	5.25	1.54E-17	***
X	Sensitivity	MAC filter × log10(Window size)	0.00125	0.00598	0.00144	0.408	0.683
Y	Sensitivity	Intercept	-9.34	0.790	-	-23.2	1.87e-117	***
Y	Sensitivity	log10(Population size)	0.417	0.132	-0.268	6.17	6.92E-10	***
Y	Sensitivity	log10(Generations)	1.47	0.140	0.532	20.6	9.51e-94	***
Y	Sensitivity	WhatsHap (ON)	-1.26	0.299	0.0229	-8.27	1.40E-16	***
Y	Sensitivity	MAC filter	-0.0123	0.0450	0.00374	-0.538	0.591
Y	Sensitivity	log10(Window size)	2.24	0.185	0.465	23.7	3.82e-123	***
Y	Sensitivity	log10(Population size) × log10(Generations)	-0.0817	0.0205	-0.396	-7.82	5.59E-15	***
Y	Sensitivity	log10(Population size) × WhatsHap (ON)	0.0426	0.0271	0.101	3.08	0.00208	**
Y	Sensitivity	log10(Population size) × MAC filter	0.00101	0.00412	0.0147	0.478	0.633
Y	Sensitivity	log10(Population size) × log10(Window size)	-0.0677	0.0181	-0.175	-7.34	2.13E-13	***
Y	Sensitivity	log10(Generations) × WhatsHap (ON)	0.146	0.0457	0.156	6.26	4.04E-10	***
Y	Sensitivity	log10(Generations) × MAC filter	0.00289	0.00692	0.0317	0.817	0.414
Y	Sensitivity	log10(Generations) × log10(Window size)	-0.275	0.0330	-0.594	-16.3	1.53e-59	***
Y	Sensitivity	WhatsHap (ON) × MAC filter	0.00114	0.00999	0.00220	0.224	0.823
Y	Sensitivity	WhatsHap (ON) × log10(Window size)	0.130	0.0433	0.0438	5.86	4.66E-9	***
Y	Sensitivity	MAC filter × log10(Window size)	-0.00175	0.00658	-0.0141	-0.522	0.602
Pseudoautosomal	Precision	Intercept	0.0978	0.723	-	0.265	0.791
Pseudoautosomal	Precision	log10(Population size)	0.197	0.135	0.0255	2.85	0.00443	**
Pseudoautosomal	Precision	log10(Generations)	0.190	0.108	0.0331	3.44	5.90E-04	***
Pseudoautosomal	Precision	WhatsHap (ON)	-0.00259	0.310	-7.93E-05	-0.0164	0.987
Pseudoautosomal	Precision	MAC filter	-5.41E-04	0.0469	-2.11E-04	-0.0226	0.982
Pseudoautosomal	Precision	log10(Window size)	0.00264	0.176	-2.26E-04	0.0294	0.977
Pseudoautosomal	Precision	log10(Population size) × log10(Generations)	-0.0322	0.0195	-0.0803	-3.24	0.00119	**
Pseudoautosomal	Precision	log10(Population size) × WhatsHap (ON)	1.66E-05	0.0490	6.54E-05	6.65E-04	0.999
Pseudoautosomal	Precision	log10(Population size) × MAC filter	1.37E-04	0.00749	6.83E-04	0.0360	0.971
Pseudoautosomal	Precision	log10(Population size) × log10(Window size)	3.69E-04	0.0305	3.65E-04	0.0237	0.981
Pseudoautosomal	Precision	log10(Generations) × WhatsHap (ON)	4.25E-04	0.0272	2.64E-04	0.0306	0.976
Pseudoautosomal	Precision	log10(Generations) × MAC filter	7.29E-06	0.00417	1.98E-04	0.00343	0.997
Pseudoautosomal	Precision	log10(Generations) × log10(Window size)	-9.63E-04	0.0168	-8.61E-04	-0.112	0.911
Pseudoautosomal	Precision	WhatsHap (ON) × MAC filter	4.58E-06	0.0116	4.63E-06	7.75E-04	0.999
Pseudoautosomal	Precision	WhatsHap (ON) × log10(Window size)	-3.10E-05	0.0467	-8.13E-04	-0.00130	0.999
Pseudoautosomal	Precision	MAC filter × log10(Window size)	-7.71E-05	0.00714	-1.66E-04	-0.0212	0.983
X	Precision	Intercept	3.80	0.722	-	10.3	7.20E-25	***
X	Precision	log10(Population size)	-0.954	0.107	0.170	-17.5	3.21e-68	***
X	Precision	log10(Generations)	-0.720	0.0886	-0.0540	-15.9	8.50E-57	***
X	Precision	WhatsHap (ON)	-0.592	0.301	0.0537	-3.86	1.13E-04	***
X	Precision	MAC filter	5.33E-04	0.0455	-5.01E-04	0.0230	0.982
X	Precision	log10(Window size)	0.451	0.174	-0.0145	5.08	3.73E-07	***
X	Precision	log10(Population size) × log10(Generations)	0.201	0.0129	1.21	30.4	5.30E-199	***
X	Precision	log10(Population size) × WhatsHap (ON)	0.0217	0.0325	-0.0138	1.31	0.191
X	Precision	log10(Population size) × MAC filter	2.83E-05	0.00493	-7.61E-04	0.0113	0.991
X	Precision	log10(Population size) × log10(Window size)	-0.00811	0.0207	0.0335	-0.769	0.442
X	Precision	log10(Generations) × WhatsHap (ON)	0.122	0.0287	0.171	8.31	1.01E-16	***
X	Precision	log10(Generations) × MAC filter	1.57E-04	0.00437	9.32E-04	0.0703	0.944
X	Precision	log10(Generations) × log10(Window size)	-0.0815	0.0178	-0.238	-9.00	2.50E-19	***
X	Precision	WhatsHap (ON) × MAC filter	0.00197	0.00966	0.00690	0.399	0.690
X	Precision	WhatsHap (ON) × log10(Window size)	-0.00800	0.0395	4.70E-04	-0.397	0.692
X	Precision	MAC filter × log10(Window size)	-8.41E-04	0.00603	-0.00581	-0.273	0.785
Y	Precision	Intercept	1.72	1.54	-	2.19	0.0285	*
Y	Precision	log10(Population size)	-0.00452	0.247	-0.0418	-0.0359	0.971
Y	Precision	log10(Generations)	-0.0341	0.226	-0.134	-0.296	0.767
Y	Precision	WhatsHap (ON)	-0.216	0.614	0.0127	-0.690	0.490
Y	Precision	MAC filter	0.0119	0.0937	-0.00235	0.248	0.804
Y	Precision	log10(Window size)	0.874	0.359	-0.0440	4.77	1.87E-06	***
Y	Precision	log10(Population size) × log10(Generations)	0.00494	0.0359	-0.0833	0.270	0.787
Y	Precision	log10(Population size) × WhatsHap (ON)	0.0505	0.0359	0.0362	2.76	0.00585	**
Y	Precision	log10(Population size) × MAC filter	-1.08E-04	0.00547	-0.00144	-0.0386	0.969
Y	Precision	log10(Population size) × log10(Window size)	-0.0396	0.0224	-0.0665	-3.47	5.29E-04	***
Y	Precision	log10(Generations) × WhatsHap (ON)	-0.00344	0.0833	0.0244	-0.0809	0.936
Y	Precision	log10(Generations) × MAC filter	-0.00294	0.0128	-0.00827	-0.450	0.652
Y	Precision	log10(Generations) × log10(Window size)	-0.142	0.0517	-0.132	-5.37	8.05E-08	***
Y	Precision	WhatsHap (ON) × MAC filter	0.00190	0.0131	0.00225	0.284	0.777
Y	Precision	WhatsHap (ON) × log10(Window size)	0.0426	0.0534	0.0189	1.56	0.118
Y	Precision	MAC filter × log10(Window size)	0.00141	0.00817	8.63E-04	0.338	0.735

### Sheet: TS4 Parameters2
Table S4. Results from GAMLSS assessing variant classifiction accuracy on parameter settings of clustering model and window size.
Region	Measure	Predictor	log10(odds ratio)	± margin of error log10(odds ratio)	Average predictive contrast	Z-value	P-value	Significance level
Pseudoautosomal	Sensitivity	Intercept	-0.114	0.560	-	-0.401	0.689
Pseudoautosomal	Sensitivity	log10(Population size)	0.184	0.105	0.489	3.45	5.65E-04	***
Pseudoautosomal	Sensitivity	log10(Generations)	-0.153	0.0833	-0.138	-3.61	3.10E-04	***
Pseudoautosomal	Sensitivity	log10(Window size)	0.197	0.156	-0.037	2.47	0.0135	*
Pseudoautosomal	Sensitivity	Model (Inverse MAF)	-0.00272	0.296	8.67E-05	-0.0180	0.986
Pseudoautosomal	Sensitivity	log10(Population size) × log10(Generations)	0.0472	0.0142	0.352	6.53	7.13E-11	***
Pseudoautosomal	Sensitivity	log10(Population size) × log10(Window size)	-0.0261	0.0239	-0.0131	-2.14	0.0323	*
Pseudoautosomal	Sensitivity	log10(Population size) × Model (Inverse MAF)	8.16E-04	0.0385	7.25E-04	0.0416	0.967
Pseudoautosomal	Sensitivity	log10(Generations) × log10(Window size)	-0.0322	0.0207	-0.0954	-3.05	0.00228	**
Pseudoautosomal	Sensitivity	log10(Generations) × Model (Inverse MAF)	1.16E-04	0.0333	1.91E-04	0.00684	0.995
Pseudoautosomal	Sensitivity	log10(Window size) × Model (Inverse MAF)	-1.09E-04	0.0563	-1.54E-05	-0.0038	0.997
X	Sensitivity	Intercept	-4.19	1.26	-	-6.49	9.13E-11	***
X	Sensitivity	log10(Population size)	0.243	0.224	-0.379	2.13	0.0335	*
X	Sensitivity	log10(Generations)	0.530	0.172	0.688	6.02	1.83E-09	***
X	Sensitivity	log10(Window size)	0.614	0.258	0.228	4.66	3.21E-06	***
X	Sensitivity	Model (Inverse MAF)	-0.167	0.465	-0.00801	-0.706	0.480
X	Sensitivity	log10(Population size) × log10(Generations)	-0.0360	0.0296	-0.310	-2.38	0.0171	*
X	Sensitivity	log10(Population size) × log10(Window size)	-0.116	0.0368	-0.294	-6.17	7.36E-10	***
X	Sensitivity	log10(Population size) × Model (Inverse MAF)	0.0170	0.0539	0.0221	0.618	0.536
X	Sensitivity	log10(Generations) × log10(Window size)	0.0359	0.0317	0.148	2.22	0.0265	*
X	Sensitivity	log10(Generations) × Model (Inverse MAF)	-7.44E-04	0.0501	-0.00456	-0.0291	0.977
X	Sensitivity	log10(Window size) × Model (Inverse MAF)	0.0261	0.0689	0.0168	0.742	0.458
Y	Sensitivity	Intercept	-7.29	1.29	-	-11.0	4.44e-28	***
Y	Sensitivity	log10(Population size)	0.0820	0.233	-0.288	0.689	0.491
Y	Sensitivity	log10(Generations)	1.07	0.228	0.673	9.20	4.54e-20	***
Y	Sensitivity	log10(Window size)	1.63	0.305	0.424	10.5	1.74e-25	***
Y	Sensitivity	Model (Inverse MAF)	0.123	0.521	-0.00351	0.462	0.644
Y	Sensitivity	log10(Population size) × log10(Generations)	-0.0241	0.0358	-0.103	-1.32	0.186
Y	Sensitivity	log10(Population size) × log10(Window size)	-0.0533	0.0314	-0.207	-3.33	8.71E-04	***
Y	Sensitivity	log10(Population size) × Model (Inverse MAF)	-0.0164	0.0461	-0.0255	-0.699	0.485
Y	Sensitivity	log10(Generations) × log10(Window size)	-0.156	0.0557	-0.220	-5.48	4.46E-08	***
Y	Sensitivity	log10(Generations) × Model (Inverse MAF)	-0.0226	0.0785	-0.0312	-0.564	0.573
Y	Sensitivity	log10(Window size) × Model (Inverse MAF)	0.0146	0.0760	0.0144	0.376	0.707
Pseudoautosomal	Precision	Intercept	0.0861	1.18	-	0.143	0.886
Pseudoautosomal	Precision	log10(Population size)	0.199	0.225	0.0253	1.73	0.0832	.
Pseudoautosomal	Precision	log10(Generations)	0.191	0.184	0.0331	2.04	0.0416	*
Pseudoautosomal	Precision	log10(Window size)	0.00587	0.295	-2.74E-05	0.0390	0.969
Pseudoautosomal	Precision	Model (Inverse MAF)	-0.00133	0.526	-7.94E-05	-0.00497	0.996
Pseudoautosomal	Precision	log10(Population size) × log10(Generations)	-0.0323	0.0336	-0.0799	-1.89	0.0594	.
Pseudoautosomal	Precision	log10(Population size) × log10(Window size)	-2.11E-04	0.0524	-3.51E-04	-0.00787	0.994
Pseudoautosomal	Precision	log10(Population size) × Model (Inverse MAF)	3.97E-04	0.0844	2.49E-04	0.00921	0.993
Pseudoautosomal	Precision	log10(Generations) × log10(Window size)	-0.00106	0.0291	-0.00112	-0.0710	0.943
Pseudoautosomal	Precision	log10(Generations) × Model (Inverse MAF)	7.49E-05	0.0471	1.01E-04	0.00312	0.998
Pseudoautosomal	Precision	log10(Window size) × Model (Inverse MAF)	-3.91E-04	0.0807	-1.03E-04	-0.0095	0.992
X	Precision	Intercept	3.18	1.15	-	5.40	6.69E-08	***
X	Precision	log10(Population size)	-0.885	0.176	0.189	-9.88	6.72e-23	***
X	Precision	log10(Generations)	-0.528	0.145	0.0459	-7.16	9.16E-13	***
X	Precision	log10(Window size)	0.223	0.287	-0.0144	1.52	0.129
X	Precision	Model (Inverse MAF)	-0.110	0.503	-0.00615	-0.430	0.667
X	Precision	log10(Population size) × log10(Generations)	0.176	0.0218	1.12	15.8	2.16e-55	***
X	Precision	log10(Population size) × log10(Window size)	0.0233	0.0354	0.124	1.29	0.196
X	Precision	log10(Population size) × Model (Inverse MAF)	0.00901	0.0550	0.0119	0.321	0.748
X	Precision	log10(Generations) × log10(Window size)	-0.0657	0.0302	-0.219	-4.27	2.01E-05	***
X	Precision	log10(Generations) × Model (Inverse MAF)	0.0100	0.0483	0.0136	0.406	0.685
X	Precision	log10(Window size) × Model (Inverse MAF)	0.00215	0.0691	0.00231	0.0610	0.951
Y	Precision	Intercept	1.34	2.61	-	1.01	0.312
Y	Precision	log10(Population size)	-0.0147	0.433	-0.0246	-0.0665	0.947
Y	Precision	log10(Generations)	0.0110	0.385	-0.123	0.0562	0.955
Y	Precision	log10(Window size)	1.01	0.639	-0.0378	3.11	0.00190	**
Y	Precision	Model (Inverse MAF)	0.165	1.09	4.48E-04	0.297	0.766
Y	Precision	log10(Population size) × log10(Generations)	0.00770	0.0627	-0.0481	0.240	0.810
Y	Precision	log10(Population size) × log10(Window size)	-0.0263	0.0390	-0.0380	-1.32	0.186
Y	Precision	log10(Population size) × Model (Inverse MAF)	-0.00266	0.0616	-0.00124	-0.0848	0.932
Y	Precision	log10(Generations) × log10(Window size)	-0.164	0.0927	-0.124	-3.47	5.30E-04	***
Y	Precision	log10(Generations) × Model (Inverse MAF)	-0.0169	0.148	-0.00222	-0.224	0.823
Y	Precision	log10(Window size) × Model (Inverse MAF)	-0.0131	0.0944	-0.00333	-0.272	0.786

### Sheet: TS5 Female-Male pairs
Table S5. Results from GAMLSS assessing variant classifiction accuracy of study design of female-male pairs, and on parameter settings of window size.
Region	Measure	Predictor	log10(odds ratio)	± margin of error log10(odds ratio)	Average predictive contrast	Z-value	P-value	Significance level
Pseudoautosomal	Sensitivity	Intercept	0.423	0.397	-	2.09	0.0366	*
Pseudoautosomal	Sensitivity	log10(Population size)	-0.0458	0.0682	0.466	-1.32	0.188
Pseudoautosomal	Sensitivity	log10(Generations)	-0.197	0.0569	-0.146	-6.80	1.09E-11	***
Pseudoautosomal	Sensitivity	Female-Male pairs	-0.0307	0.0331	0.151	-1.82	0.0693	.
Pseudoautosomal	Sensitivity	log10(Window size)	0.131	0.105	-0.0457	2.45	0.0145	*
Pseudoautosomal	Sensitivity	log10(Population size) × log10(Generations)	0.0523	0.00884	0.386	11.6	5.67e-31	***
Pseudoautosomal	Sensitivity	log10(Population size) × Female-Male pairs	0.0208	0.00438	0.0902	9.30	1.52e-20	***
Pseudoautosomal	Sensitivity	log10(Population size) × log10(Window size)	-0.0158	0.0148	-0.00642	-2.09	0.0368	*
Pseudoautosomal	Sensitivity	log10(Generations) × Female-Male pairs	8.36E-04	0.00375	0.0181	0.437	0.662
Pseudoautosomal	Sensitivity	log10(Generations) × log10(Window size)	-0.0262	0.0127	-0.0852	-4.04	5.28E-05	***
Pseudoautosomal	Sensitivity	Female-Male pairs x log10(Window size)	-1.52E-04	0.00634	0.0203	-0.0472	0.962
X	Sensitivity	Intercept	-3.00	0.707	-	-8.33	8.88E-17	***
X	Sensitivity	log10(Population size)	0.275	0.128	-0.348	4.20	2.63E-05	***
X	Sensitivity	log10(Generations)	0.412	0.0985	0.672	8.19	2.70E-16	***
X	Sensitivity	Female-Male pairs	-0.108	0.0486	-0.0299	-4.36	1.31E-05	***
X	Sensitivity	log10(Window size)	0.333	0.147	0.176	4.45	8.75E-06	***
X	Sensitivity	log10(Population size) × log10(Generations)	-0.0368	0.0172	-0.309	-4.19	2.83E-05	***
X	Sensitivity	log10(Population size) × Female-Male pairs	-0.0149	0.00598	-0.0992	-4.87	1.13E-06	***
X	Sensitivity	log10(Population size) × log10(Window size)	-0.0792	0.0217	-0.218	-7.14	9.92E-13	***
X	Sensitivity	log10(Generations) × Female-Male pairs	0.0185	0.00528	0.0776	6.88	6.29E-12	***
X	Sensitivity	log10(Generations) × log10(Window size)	0.0240	0.0184	0.114	2.55	0.0107	*
X	Sensitivity	Female-Male pairs x log10(Window size)	0.0199	0.00751	0.0719	5.18	2.19E-07	***
Y	Sensitivity	Intercept	-6.65	0.845	-	-15.4	2.36e-53	***
Y	Sensitivity	log10(Population size)	0.153	0.126	-0.245	2.39	0.0170	*
Y	Sensitivity	log10(Generations)	1.01	0.146	0.601	13.6	6.14e-42	***
Y	Sensitivity	Female-Male pairs	-0.141	0.0539	-0.00665	-5.12	3.09E-07	***
Y	Sensitivity	log10(Window size)	1.63	0.186	0.449	17.2	6.49e-66	***
Y	Sensitivity	log10(Population size) × log10(Generations)	-0.0330	0.0201	-0.158	-3.22	0.00130	**
Y	Sensitivity	log10(Population size) × Female-Male pairs	-0.00284	0.00484	0.00666	-1.15	0.250
Y	Sensitivity	log10(Population size) × log10(Window size)	-0.0445	0.0186	-0.161	-4.69	2.75E-06	***
Y	Sensitivity	log10(Generations) × Female-Male pairs	0.0184	0.00795	0.130	4.54	5.57E-06	***
Y	Sensitivity	log10(Generations) × log10(Window size)	-0.188	0.0331	-0.358	-11.2	7.84e-29	***
Y	Sensitivity	Female-Male pairs x log10(Window size)	0.0182	0.00807	0.0256	4.41	1.04E-05	***
Pseudoautosomal	Precision	Intercept	1.09	1.14	-	1.87	0.0610	.
Pseudoautosomal	Precision	log10(Population size)	0.00544	0.193	-0.00243	0.0551	0.956
Pseudoautosomal	Precision	log10(Generations)	0.131	0.154	0.0203	1.67	0.0947	.
Pseudoautosomal	Precision	Female-Male pairs	-0.0872	0.0783	-0.0124	-2.18	0.0291	*
Pseudoautosomal	Precision	log10(Window size)	0.0384	0.259	0.00158	0.290	0.772
Pseudoautosomal	Precision	log10(Population size) × log10(Generations)	-0.0216	0.0254	-0.0388	-1.67	0.0954	.
Pseudoautosomal	Precision	log10(Population size) × Female-Male pairs	0.0171	0.0122	0.0623	2.76	0.00584	**
Pseudoautosomal	Precision	log10(Population size) × log10(Window size)	-0.00558	0.0407	-0.00504	-0.269	0.788
Pseudoautosomal	Precision	log10(Generations) × Female-Male pairs	8.46E-04	0.00620	0.0122	0.267	0.789
Pseudoautosomal	Precision	log10(Generations) × log10(Window size)	-0.00104	0.0201	-0.00190	-0.102	0.919
Pseudoautosomal	Precision	Female-Male pairs x log10(Window size)	-5.49E-04	0.0103	-5.59E-05	-0.104	0.917
X	Precision	Intercept	2.00	0.634	-	6.18	6.67E-10	***
X	Precision	log10(Population size)	-0.623	0.0967	0.213	-12.6	2.25e-36	***
X	Precision	log10(Generations)	-0.275	0.0797	0.0917	-6.76	1.41E-11	***
X	Precision	Female-Male pairs	-0.0772	0.0516	-0.0158	-2.93	0.00340	**
X	Precision	log10(Window size)	0.246	0.167	-0.0343	2.89	0.00387	**
X	Precision	log10(Population size) × log10(Generations)	0.134	0.0121	0.887	21.7	1.78e-103	***
X	Precision	log10(Population size) × Female-Male pairs	0.00234	0.00609	0.0285	0.752	0.452
X	Precision	log10(Population size) × log10(Window size)	0.0175	0.0217	0.125	1.58	0.114
X	Precision	log10(Generations) × Female-Male pairs	0.00470	0.00484	0.0704	1.90	0.0571	.
X	Precision	log10(Generations) × log10(Window size)	-0.0864	0.0170	-0.288	-9.96	2.71e-23	***
X	Precision	Female-Male pairs x log10(Window size)	0.0128	0.00747	0.0929	3.35	8.18E-04	***
Y	Precision	Intercept	-1.42	1.73	-	-1.61	0.108
Y	Precision	log10(Population size)	-0.506	0.219	-0.0361	-4.52	6.28E-06	***
Y	Precision	log10(Generations)	0.416	0.254	-0.0971	3.21	0.00133	**
Y	Precision	Female-Male pairs	0.408	0.112	0.0402	7.12	1.10E-12	***
Y	Precision	log10(Window size)	1.51	0.384	-0.0285	7.70	1.42E-14	***
Y	Precision	log10(Population size) × log10(Generations)	0.0805	0.0321	0.0750	4.92	8.91E-07	***
Y	Precision	log10(Population size) × Female-Male pairs	5.21E-04	0.00696	0.0492	0.147	0.883
Y	Precision	log10(Population size) × log10(Window size)	-0.0190	0.0242	-8.13E-04	-1.53	0.125
Y	Precision	log10(Generations) × Female-Male pairs	-0.0585	0.0150	-0.0926	-7.63	2.47E-14	***
Y	Precision	log10(Generations) × log10(Window size)	-0.245	0.0545	-0.201	-8.80	1.44E-18	***
Y	Precision	Female-Male pairs x log10(Window size)	-0.00157	0.0109	-0.0255	-0.284	0.776

### Sheet: TS6 Few individuals
Table S6. Results from GLM assessing variant classifiction accuracy of study design of few individuals and simple phasing vs PhaseWY.
Region	Measure	Predictor	log10(odds ratio)	± margin of error log10(odds ratio)	Average predictive contrast	Z-value	P-value	Significance level
X	Sensitivity	Intercept	-0.381	0.694	-	-1.08	0.282
X	Sensitivity	log10(Population size)	0.0478	0.145	-0.0749	0.646	0.519
X	Sensitivity	log10(Generations)	0.0880	0.131	0.402	1.31	0.189
X	Sensitivity	Method (Python script -> PhaseWY 1 female and 2 males)	-0.385	0.489	-0.0906	-1.54	0.123
X	Sensitivity	Method (Python script -> PhaseWY 2 females and 1 male)	-1.27	0.562	-0.0647	-4.43	1.01E-05	***
X	Sensitivity	Method (PhaseWY 1 female and 2 males -> PhaseWY 2 females and 1 male)	-	-	0.0259	-	-	-
X	Sensitivity	log10(Population size) × log10(Generations)	-0.00650	0.0281	-0.0391	-0.453	0.650
X	Sensitivity	log10(Population size) × Method (Python script -> PhaseWY 1 female and 2 males)	-0.0711	0.0784	-0.154	-1.78	0.0757	.
X	Sensitivity	log10(Population size) × Method (Python script -> PhaseWY 2 females and 1 male)	-0.101	0.0911	-0.179	-2.17	0.0304	*
X	Sensitivity	log10(Population size) × Method (PhaseWY 1 female and 2 males -> PhaseWY 2 females and 1 male)	-	-	-0.0246	-	-	-
X	Sensitivity	log10(Generations) × Method (Python script -> PhaseWY 1 female and 2 males)	0.108	0.0602	0.233	3.53	4.29E-04	***
X	Sensitivity	log10(Generations) × Method (Python script -> PhaseWY 2 females and 1 male)	0.327	0.0705	0.571	9.08	2.25e-19	***
X	Sensitivity	log10(Generations) × Method (PhaseWY 1 female and 2 males -> PhaseWY 2 females and 1 male)	-	-	0.338	-	-	-
Y	Sensitivity	Intercept	2.36	0.779	-	5.94	3.24E-09	***
Y	Sensitivity	log10(Population size)	-0.408	0.146	-0.321	-5.47	4.86E-08	***
Y	Sensitivity	log10(Generations)	-0.205	0.132	0.300	-3.03	0.00247	**
Y	Sensitivity	Method (Python script -> PhaseWY 1 female and 2 males)	-0.863	0.525	-0.209	-3.22	0.00129	**
Y	Sensitivity	Method (Python script -> PhaseWY 2 females and 1 male)	-2.19	0.558	-0.247	-7.69	2.08E-14	***
Y	Sensitivity	Method (PhaseWY 1 female and 2 males -> PhaseWY 2 females and 1 male)	-	-	-0.0375	-	-	-
Y	Sensitivity	log10(Population size) × log10(Generations)	0.0510	0.0257	0.359	3.89	1.03E-04	***
Y	Sensitivity	log10(Population size) × Method (Python script -> PhaseWY 1 female and 2 males)	-0.104	0.0639	-0.293	-3.21	0.00137	**
Y	Sensitivity	log10(Population size) × Method (Python script -> PhaseWY 2 females and 1 male)	0.00720	0.0689	-0.0825	0.205	0.838
Y	Sensitivity	log10(Population size) × Method (PhaseWY 1 female and 2 males -> PhaseWY 2 females and 1 male)	-	-	0.210	-	-	-
Y	Sensitivity	log10(Generations) × Method (Python script -> PhaseWY 1 female and 2 males)	0.160	0.0722	0.277	4.35	1.40E-05	***
Y	Sensitivity	log10(Generations) × Method (Python script -> PhaseWY 2 females and 1 male)	0.327	0.0755	0.561	8.48	3.76E-17	***
Y	Sensitivity	log10(Generations) × Method (PhaseWY 1 female and 2 males -> PhaseWY 2 females and 1 male)	-	-	0.284	-	-	-
X	Precision	Intercept	0.877	0.968	-	1.78	0.0758	.
X	Precision	log10(Population size)	-0.109	0.182	0.441	-1.18	0.240
X	Precision	log10(Generations)	-0.195	0.158	-0.0362	-2.42	0.0158	*
X	Precision	Method (Python script -> PhaseWY 1 female and 2 males)	-0.252	0.741	-0.158	-0.668	0.504
X	Precision	Method (Python script -> PhaseWY 2 females and 1 male)	-0.928	0.816	-0.0773	-2.23	0.0259	*
X	Precision	Method (PhaseWY 1 female and 2 males -> PhaseWY 2 females and 1 male)	-	-	0.0803	-	-	-
X	Precision	log10(Population size) × log10(Generations)	0.0517	0.0313	0.323	3.24	0.00120	**
X	Precision	log10(Population size) × Method (Python script -> PhaseWY 1 female and 2 males)	0.125	0.110	0.287	2.23	0.0256	*
X	Precision	log10(Population size) × Method (Python script -> PhaseWY 2 females and 1 male)	0.160	0.119	0.317	2.64	0.00822	**
X	Precision	log10(Population size) × Method (PhaseWY 1 female and 2 males -> PhaseWY 2 females and 1 male)	-	-	0.0299	-	-	-
X	Precision	log10(Generations) × Method (Python script -> PhaseWY 1 female and 2 males)	-0.127	0.0730	-0.223	-3.40	6.78E-04	***
X	Precision	log10(Generations) × Method (Python script -> PhaseWY 2 females and 1 male)	0.0154	0.0806	0.0228	0.375	0.708
X	Precision	log10(Generations) × Method (PhaseWY 1 female and 2 males -> PhaseWY 2 females and 1 male)	-	-	0.245	-	-	-
Y	Precision	Intercept	-0.559	0.713	-	-1.54	0.124
Y	Precision	log10(Population size)	0.0629	0.142	-0.0917	0.866	0.387
Y	Precision	log10(Generations)	0.395	0.128	0.269	6.02	1.97E-09	***
Y	Precision	Method (Python script -> PhaseWY 1 female and 2 males)	-0.422	0.600	0.00197	-1.38	0.169
Y	Precision	Method (Python script -> PhaseWY 2 females and 1 male)	-0.439	0.600	-0.00645	-1.44	0.151
Y	Precision	Method (PhaseWY 1 female and 2 males -> PhaseWY 2 females and 1 male)	-	-	-0.00842	-	-	-
Y	Precision	log10(Population size) × log10(Generations)	-0.0416	0.0266	-0.0325	-3.07	0.00218	**
Y	Precision	log10(Population size) × Method (Python script -> PhaseWY 1 female and 2 males)	0.0545	0.0892	0.0676	1.20	0.231
Y	Precision	log10(Population size) × Method (Python script -> PhaseWY 2 females and 1 male)	0.0605	0.0912	0.0696	1.30	0.194
Y	Precision	log10(Population size) × Method (PhaseWY 1 female and 2 males -> PhaseWY 2 females and 1 male)	-	-	0.00192	-	-	-
Y	Precision	log10(Generations) × Method (Python script -> PhaseWY 1 female and 2 males)	0.0448	0.0695	0.0493	1.26	0.207
Y	Precision	log10(Generations) × Method (Python script -> PhaseWY 2 females and 1 male)	0.0359	0.0700	0.0546	1.01	0.314
Y	Precision	log10(Generations) × Method (PhaseWY 1 female and 2 males -> PhaseWY 2 females and 1 male)	-	-	0.00534	-	-	-
